# Chloride oscillation in pacemaker neurons regulates circadian rhythms through a chloride-sensing WNK kinase signaling cascade

**DOI:** 10.1101/2021.07.16.452737

**Authors:** Jeffrey N. Schellinger, Qifei Sun, John M. Pleinis, Sung-Wan An, Jianrui Hu, Gaëlle Mercenne, Iris Titos, Chou-Long Huang, Adrian Rothenfluh, Aylin R. Rodan

## Abstract

Central pacemaker neurons regulate circadian rhythms and undergo diurnal variation in electrical activity in mammals and flies. In mammals, circadian variation in the intracellular chloride concentration of pacemaker neurons has been proposed to influence the response to GABAergic neurotransmission through GABA_A_ receptor chloride channels. However, results have been contradictory, and a recent study demonstrated circadian variation in pacemaker neuron chloride without an effect on GABA response. Therefore, whether and how intracellular chloride regulates circadian rhythms remains controversial. Here, we demonstrate a signaling role for intracellular chloride in the *Drosophila* ventral lateral (LN_v_) pacemaker neurons. In control flies, intracellular chloride increases in LN_v_ neurons over the course of the morning. Chloride transport through the sodium-potassium-2-chloride (NKCC) and potassium-chloride (KCC) cotransporters is a major determinant of intracellular chloride concentrations. *Drosophila melanogaster* with loss-of-function mutations in the NKCC encoded by *Ncc69* have abnormally low intracellular chloride six hours after lights on, and a lengthened circadian period. Loss of *kcc*, which is expected to increase intracellular chloride, suppresses the long-period phenotype of *Ncc69* mutant flies. Activation of a chloride-inhibited kinase cascade, consisting of the WNK (With No Lysine (K)) kinase and its downstream substrate, Fray, is necessary and sufficient to prolong period length. Fray activation of an inwardly rectifying potassium channel, Irk1, is also required for the long-period phenotype. These results indicate that the NKCC-dependent rise in intracellular chloride in *Drosophila* LN_v_ pacemaker neurons restrains WNK-Fray signaling and overactivation of an inwardly rectifying potassium channel to maintain normal circadian period length.
