## Supplemental Table 5 for "Chloride oscillation in pacemaker neurons regulates circadian rhythms through a chloride-sensing WNK kinase signaling cascade"

### Sheet: Drosophila Motif
Drosophila motif, [D/E/N/Q/S/T/Y]RFx[V/I]xxxx[D/E/G/P]
Protein Name	Motif Sequence
CG6695	DRFDVRAHLD
CG31759	DRFEVLKVVP
ftz trasciption factor (Isoform B)	DRFFVASPNP
CG4552	DRFLIPNAAE
cannonball	DRFLITCSED
tout-velu (Isoforms A,B)(putative tumor suppressor)	DRFLVYIYPP
CG7239	DRFAVDVKPE
pol protein (transposable element gene)	DRFPIPNIDE
kazachoc (Isoforms A,D,E,F)	DRFQVTKADE
bellwether (mitochondrial ATP synthase alpha subunit precursor)	DRFRVGIKAP
CG1092 (Isoform C,D)	DRFVVRFQKD
TPA_inf (HDC05864)	DRFFVDLAEG
CG31547 (Isoform B)	DRFQISKVNG
fasciclin 2 (Isoform B,C,D,F,G,H)	DRFQVNPQTG
methuselah-like 9 (GPCR)	DRFVVRTELG
CG33108 (Isoform A)	DRFYVLARHG
chromosome associated protein D3 (Isoform A,B)	ERFAVLLERE
CG6428	ERFCVHLNLD
cytochrome P450-4d1 (Isoform A,B)	ERFDVVTTAE
diuretic hormone 44 (Isoform A,C)	ERFEVLEDKP
Inwardly Rectifying Potassium Channel 1 (Isoform B,C,E,F,G,H)	ERFEVVVMLE
FI16672p1	ERFFVGDDDE
CG44252 (Isoform B,D,E)	ERFGIRKVGE
pleiohomeotic (transcription factor) (Isoform A,B)	ERFGIILQSE
CG15161	ERFGVEGPLE
hexosaminidase 2	ERFIIQTWVE
muskelin (Isoform A,B,C)	ERFIVECIDE
over compensating males (Isoform A,B,C)	ERFIVYALSP
Unc—89 (Isoform C,D,E,F,G,H)	ERFKVLFGE
defective proboscis extension response 2 (Isoform F,G)	ERFKVVRTAD
CG11070	ERFKVKDKKE
sponge (Isoform D,E,F,G,H)	ERFLVKISKD
always early (Isoform A,B)	ERFQITQQAP
CG33322	ERFQIDYMSP
CG5984	ERFQIDCQLDAG
CG12773 (Isoform A,B,C)	ERFRIQASSP
CG14220 (Isoform A,B)	ERFSIELTND
eIF5 (Isoform C,D,E,F,G)	ERFVVNGSHD
ATP-dependent chromatin assembly factor large subunit	ERFVIDRCRD
coat protein alpha,gamma,beta,zeta,delta,epsilon,zeta (Isoform B)	ERFWILTAHP
protein kinase C delta (Isoform E)	ERFYIKDEKE
CG5937 (Isoform C,D)	ERFYIGLEPE
defective proboscis extension response 12 (Isoform C,D,E)	ERFAILHTPG
CG12170	ERFGVCVGMG
nucleoporin 358kD (Isoform A,B)	ERFLVRFKTG
adenylyl cyclase (ACXE)	NRFDIEDGPE
rudhira (Isoform B,C,D,E,F)	NRFEVDDDDE
CG7956 (Isoform E,F)	NRFFIQNFAD
CG5877 (Isoform A,B,D)	NRFGIVDTND
DNA polymerase alpha 180 kD	NRFHIDRPAP
chitinase 6 (Isoform C,F,G,H,I,J,K)	NRFKISEASE
laccase 2 (Isoform E,G)	NRFLVASDAD
laccase 2 (Isoform A,F)	NRFLVAPTGD
laccase 2 (Isoform D)	NRFLVVPSGD
CG7974 (Isoform A,B)	NRFNIEDNSD
Sodium chloride cotransporter 69 (Isoform A,C,D,E,F,G)	NRFQVNPVNG
Serine-arginine protein kinase at 79D (Isoform B,E,F,H,I,J,K,L,M,N,O)	NRFRVVRKLG
TBP-associated factor 1 (Isoform A,B,C,D,E,F)	NRFSIAEHQE
phosphodiesterase 6 (Isoform B,C,D)	NRFTVLFELG
prefoldin 5 (Isoform A,B)	NRFVIDIGTG
CG17514 (Isoform A)	NRFWVAKHDP
CG8184 (Isoform B,C,D,E,F,G,H)	NRFYIVFEDE
light (Isoform C)	NRFYIVAPKD
scramblase 2	NRFKVKNSLG
alkaline phosphoatase 4 (Isoform A,B)	NRFNVILGGG
TPA_inf (HDC16575)	QRFCILYNSG
TPA_inf (HDC00329)	QRFGIDVACG
CG32264 (Isoform B,D,E,G,I,J,K,L,M)	QRFAISNNNE
Cadherin-N (Isoform A,B,C,D,E,F,G,H,I,J,K,L)	QRFAIMGKVE
esterase 6 (Isoform A,B)	QRFDIESYSE
adrift	QRFFIDLLE
farnesyl transferase alpha (Isoform B)	QRFFVIKHFG
CG10132 (Isoform A,B)	QRFFVLIIDG
nibbler	QRFGVELPFG
CG30339	QRFHVYKNLE
Mms19	QRFIVDVQQE
CG7044	QRFLIDSKIP
fatty acid (long chain) transport protein (Isoform A,B,E,F)	QRFNIAKVGE
CG17134	QRFNILFDTG
histone deacetylase 1	QRFNVGEDCP
putative histone deacetylase HDAC1	QRFNVGENCP
defective proboscis extension response 1 (Isoform A,B)	QRFQVLRPDG
CG30471	QRFQVSELSE
Na/Ca-exchange protein (Isoform A,B,C,D,E,F,G,H,I)	QRFRIEVIDD
chitinase 6 (Isoform C,J,K)	QRFRIRSTTP
receptor mediated endocytosis 8 (Isoform B)	QRFSIEYKNG
enhanced level of genomic instability 1 (Isoform C,D,E)	QRFSICQHLG
CG11374	QRFSIAFQKG
CG9550	QRFSIIRYED
defective proboscis extension response 7 (Isoform F,G)	QRFSVIHPPG
CG12698	QRFYIECNIP
RE71055p	QRFYIVAQSP
obstructor-J	QRFYVCTGDD
TPA_inf (HDC17231)	SRFQIKRVFD
CG31116	SRFEVLPAPD
stumble (Isoform B,D,E)	SRFDVSNSRG
CG31635 (Isoform C,D,F,H)	SRFHVSRVAE
CG31635 (Isoform A,B,C,D,F,G,H)	SRFHVSRIYE
singed (SING_DROME) (Isoform A,B,E,G)	SRFQISISED
Wnk kinase (Isoform L,M,N,O)	SRFSVSRVQE
archipelago (FBXW7_DROME) (Isoform A,B,C)	SRFVVTSSDD
TPA_inf (HDC13410)	TRFVISWRKG
Leucine-rich repeat-containing G protein coupled receptor 4	TRFAIIVTTD
CG4580	TRFAIFLLDE
hug-bell (Isoform A,B)	TRFDVLYYTP
CG31368 (Isoform C,D)	TRFEINDVTG
macroglobulin complement-related	TRFEVNVTMP
grapes (S/T protein kinase) (Isoform A,B,C,D,F)	TRFFVTTRWD
Autophagy-related 7 (Isoform A)	TRFFVLSFAD
CG11409 (Isoform B,C)	TRFGIVRKAP
Eye-enriched kainite receptor (Isoform A,B,D)	TRFGILHEKE
CG13843	TRFGVCWEYP
CG32485	TRFIVYNLEE
anti-silencing factor 1 (Isoform A,B)	TRFKINWDYG
CG40178 (Isoform A,B,C)	TRFKVNTSLD
synaptojanin (Isoform A,B,C)	TRFNVRGTND
Sodium chloride cotransporter 69 (Isoform A,C,D,E,F,G)	TRFQVDPQNE
pugilist (Isoform A,B,C,D,E)	TRFSISVASE
vasa (Isoform A,B,C,D)	TRFVVLDEAD
Src oncogene at 42A (Isoform B)	TRFVVSQVVE
CG17191	TRFVIHGWNG
CG32939	YRFAIDPHYP
crinkled (Protein crinkled) (MYO7A_DROME) (Isoform A,B,C,D)	YRFLIPGVPP
exchange protein directly activated by cAMP (Isoform D,E,F,G)	YRFRIDEEGG
CG8878 (Isoform A,B,C)	YRFLVLPRFD
CG9593	YRFLVPERNE
CG3222	YRFTVKGEFE

### Sheet: Gagnon Motif
Gagnon motif, [S/G/V]RFx[V/I]xx[I/V/T/S]
Protein Name	Motif sequence
CG8270	GRFAINTVDN
HL06678p	GRFDVCKTTD
SD11109p	GRFDVPNSAR
ACXC (adenylyl cyclase) (Isoform A,B)	GRFDIAASNF
CG45002 (Isoform D,E,F,G,H,I,J)	GRFEVTEIVG
CG42269	GRFFVNISYN
paralytic (Isoforms A-AW and AY-BH)	GRFGIPGSDR
CG6356	GRFGISATYS
CG9674 (Isoform A,D,E,F,G,H,I)	GRFGVTASYL
enoki mushroom (Isoform A,B)	GRFLIDFSYL
CG15905 (Isoform B,C)	GRFNIHVSIK
pyrexia (Transient receptor potential channel) (Isoform A,B)	GRFPIFGVYV
neprilysin 4 (Isoform A,B,C)	GRFRVIGTLS
CG14526	GRFRVIGSLS
CG10862	GRFRVEIVFP
SNF4/AMP-activated protein kinase gamma subunit (Isoform A,B)	GRFRVTSSTP
Chondrocyte-derived ezrin-like domain containing protein (Isoform G)	GRFSVTHVDE
shattered	GRFTISQTPE
CG8564 (Isoform A,C)	GRFTVPVIHV
ribosomal protein s4 (Isoform A,B,C)	GRFVIHRISA
mitochondrial assembly regulatory factor (Isoform B,C,D)	SRFAVSSIGS
axotactin (Isoform B,C,D,G,H,I)	SRFAVFKSYS
presidents-cup	SRFAIERSYL
TPA_inf (HDC05575)	SRFAIDSSAR
TPA_inf (HDC07475)	SRFGVPHSHY
TPA_inf (HDC11854)	SRFGIGDSGF
TPA_inf (HDC17231)	SRFQIKRVFD
TPA_inf (HDC03307)	SRFRVRLISL
TPA_inf (HDC09525)	VRFSISISGY
stumble (Isoform B,D,E)	SRFDVSNSRG
tetraspanin 42Ec	SRFDVAGSGT
minichromosome maintenance 2	SRFDVLCVVK
maltase A1	SRFGVQRTDL
CG31937	SRFGVSLSSM
nucleic acid-binding protein (ORF)	SRFGVSRIYT
CG12253	SRFGILATEI
CG9932 (Isoform A,C,D,E)	SRFHVHIVGH
CG31635 (Isoform C,D,F,H)	SRFHVSRVAE
CG31635 (Isoform A,B,C,D,F,G,H)	SRFHVSRIYE
CG32432 (Isoform A,B)	SRFKVWISVLK
Patched-related (Isoform A,B,C)	SRFLIQAVNI
helical factor	SRFLIGGSTC
CG1428	SRFMVESINQ
BarH1 (BARH1_DROME) (Homeobox protein B-H1) (Isoform A,B)	SRFMINDILA
BarH2 (Isoform A,B)	SRFMITDILA
Src oncogene at 64B (Isoform B,C,D,E,F,H,I,J,K)	SRFPVKWTAP
laminin A	SRFPIISVTA
GH23462	SRFPILLSCF
singed (Isoform A,B,E,G)	SRFQISISED
frazzled (Isoform A,B,C)	SRFSIVGTGS
thioredoxin reductase-1 (Isoform B)	SRFSVTFVRQ
Wnk kinase (Isoform L,M,N,O)	SRFSVSRVQE
dopamine 2-like receptor (Isoform B,F,G,H,I,J)	SRFTIYKVHK
archipelago (Isoform A,B,C)	SRFVVTSSDD
medial glomeruli (Isoform A,B)	SRFVIYAVGI
CG9879	VRFAVFPTGF
upstream of N-ras (Isoform A,B,C,D,E)	VRFDIYMVKR
Calcium-independent receptor for alpha-latrotoxin (Isoform B and E-I)	VRFDIRCSFV
HTRA2-related serine protease (Isoform A,B)	VRFFVPFSLG
apolipoprotein lipid transfer particle	VRFGINSTIRD
CG11475	VRFHVKAIPW
CG8252	VRFIISLSKI
asunder	VRFIVSDTAA
mitochondrial ribosomal protein s23 (Isoform A,B)	VRFKVVKVAN
CG8051 (Isoform B)	VRFLIPLITA
Ugt86Dc	VRFLVTIVNG
frizzled 4 (Isoform A,B)	VRFMVGRTGT
sneaky	VRFNISGVGQ
elongation factor 2 (Isoform A,C,D)	VRFNIYDVTL
protein phosphatase 2A at 29B (Isoform A,B,C,D,E)	VRFNVAKTLQ
focal adhesion kinase (Isoform A,B,C,D,F,G)	VRFNVKETVF
mitochondrial ribosomal protein s11 (Isoform B,C)	VRFNVLKVSK
GS1-like (Isoform B)	VRFRVMGTTD
lethal (1) G0193 (Isoform A,B)	VRFRVVGTHL
FI16805	VRFRVRNSPI
CG12531 (Isoform A,B)	VRFTVWMSLG
mrityu (Isoform A,B,E)	VRFTVEQSLL
nucleoporin 133 kD	VRFVVGSSHI
